# The global groundwater resistome: core antibiotic resistance genes, their dynamics and drivers

**DOI:** 10.1101/2022.11.14.516424

**Authors:** Ioannis D. Kampouris, Johan Bengtsson-Palme, Doreen Babin, Sara Gallego, Bing Li, Kornelia Smalla, Thomas U. Berendonk, Uli Klümper

## Abstract

Despite the importance of groundwater as a drinking water resource, currently, no comprehensive picture regarding the global levels of antibiotic resistance genes (ARGs) in groundwater environments exists. Moreover, the biotic and abiotic factors that shape the groundwater resistome on the global scale remain to be explored. Herein, we attempted to fill this knowledge gap through *in silico* re-analysis of publicly available global groundwater metagenomes. First, nine ARGs encoding resistance to aminoglycosides (*aad*A, *aph*(3’), and *ant*(3’’)), sulfonamides (*sul*1 and *sul*2), β-lactams (*bla*_OXA_ and *bla*_TEM_), tetracyclines (*tet*(C)) and macrolides (*msr*(E)) were identified to constitute the core groundwater resistome with high detection and abundance levels. Second, the global drivers of groundwater resistome composition were identified by applying a structural equation model with mixed effects to disentangle the individual contributions of each abiotic and biotic factor. Most notably, global effects of the origin of groundwater samples on the resistome were detected with samples from high-income countries (HICs) constantly displaying lower ARG and mobile genetic element (MGE) abundances than those from low-and-middle-income countries (LMICs). While these effects were consistent across antibiotic classes, biotic factors such as interactions of the groundwater microbiome with fungal or bacterial natural producers of antibiotics, or the co-occurrence of ARGs on mobile genetic elements (MGEs) played significant roles in shaping abundance patterns of resistance towards individual antibiotic classes. Only few ARGs correlated to individual bacterial genera, with microbial community composition in general weakly associated with resistome composition. In conclusion, we provide a first global picture of the resistome of low-anthropogenic impacted groundwater environments and the underlying anthropogenic and biotic drivers shaping it, which can be used as a baseline in future surveillance of antibiotic resistance.
