## Supplementary material for "The global groundwater resistome: core antibiotic resistance genes, their dynamics and drivers": SI Table 1-4

### Sheet: TableS1
Sample	Location	Original Sample Doi	Description	Sequencing	Extraction_Protocol	Latitude	Longitude	Degree_Industrialization	Population_Density_per_km	Depth_in_m	Passed the quality filters_for_analysis
SRR6222115	USA	10.3389/fmicb.2017.00308	Subsurface biosphere microbial communities from McLaughlin Reserve	Metagenome	Phenol-Chloroform protocol	38.874	-122.439	Developed	251.3	40	Yes
SRR10992210	India	Not Found	Groundwater Arsenic Contaminated	Metagenome	Not_Found	22.99	88.64	Developing	464	10	Yes
SRR10992209	India	Not Found	Groundwater Arsenic Contaminated	Metagenome	Not_Found	22.99	88.64	Developing	464	10	Yes
ERR3281040	Saudi Arabia	10.1016/j.envres.2019.108835	Groundwater Next to Urbanized Area with Aquifer Recharge	Metagenome	T-Cassette with DNAeasy (MoBio)	21.6085	39.0922	Developing	16	30	Yes
ERR3281039	Saudi Arabia	10.1016/j.envres.2019.108835	Groundwater Next to Urbanized Area with Aquifer Recharge	Metagenome	T-Cassette with DNAeasy (MoBio)	21.6085	39.0922	Developing	16	30	Yes
ERR3281037	Saudi Arabia	10.1016/j.envres.2019.108835	Groundwater Next to Urbanized Area with Aquifer Recharge	Metagenome	T-Cassette with DNAeasy (MoBio)	21.6085	39.0922	Developing	16	30	Yes
ERR2191546	Finland	10.1038/ismej.2016.36	Deep aquifers Aespoe	Metagenome	hot-phenol protocol	57.44	16.66	Developed	18	3600	Yes
ERR3281034	Saudi Arabia	10.1016/j.envres.2019.108835	Groundwater Next to Urbanized Area with Aquifer Recharge	Metagenome	T-Cassette with DNAeasy (MoBio)	21.6085	39.0922	Developing	16	30	Yes
SRR11844736	USA	Unkown/Not currently Published	Groundwater from a coal bed in Montana (USA)	Metagenome	Unkown	45.4352	-106.392	Developed	7.09	5	Yes
SRR3546452	Japan	10.1038/ismej.2017.39	Groundwater Honorobe Japan	Metagenome	Extrap Soil DNA Kit Plus ver. 2	45.0453	141.859	Developed	338.2	215	Yes
SRR11844784	USA	Unkown/Not currently Published	Groundwater from a coal bed in Montana (USA)	Metagenome	Unkown	45.4352	-106.392	Developed	7.09	5	Yes
SRR12918152	USA	Unkown/Not currently Published	Groundwater from a coal bed in Montana (USA)	Metagenome	PowerMax Soil	45.4352	-106.392	Developed	7.09	5	Yes
SRR3546450	Japan	10.1038/ismej.2017.39	Groundwater Honorobe Japan	Metagenome	Extrap Soil DNA Kit Plus ver. 2	45.0453	141.859	Developed	338.2	185	Yes
SRR11844740	USA	Unkown/Not currently Published	Groundwater from a coal bed in Montana (USA)	Metagenome	Unkown	45.4352	-106.392	Developed	7.09	5	Yes
ERR3281023	Saudi Arabia	10.1016/j.envres.2019.108835	Groundwater Next to Urbanized Area with Aquifer Recharge	Metagenome	T-Cassette with DNAeasy (MoBio)	21.6085	39.0922	Developing	16	30	Yes
ERR3281022	Saudi Arabia	10.1016/j.envres.2019.108835	Groundwater Next to Urbanized Area with Aquifer Recharge	Metagenome	T-Cassette with DNAeasy (MoBio)	21.6085	39.0922	Developing	16	30	Yes
SRR3546453	Japan	10.1038/ismej.2017.39	Groundwater Honorobe Japan	Metagenome	Extrap Soil DNA Kit Plus ver. 2	45.0453	141.859	Developed	338.2	215	Yes
ERR3281038	Saudi Arabia	10.1016/j.envres.2019.108835	Groundwater Next to Urbanized Area with Aquifer Recharge	Metagenome	T-Cassette with DNAeasy (MoBio)	21.6085	39.0922	Developing	16	30	Yes
SRR12666050	USA	Unkown/Not currently Published	Groundwater from a coal bed in Montana (USA)	Metagenome	PowerMax Soil	45.4352	-106.392	Developed	7.09	5	Yes
SRR9644739	China	10.1016/j.chemosphere.2019.125603	Arsenic Contaminated Groundwater China	Metagenome	Soil DNA kit 104 (E.Z.N.A Omega Bio-Tek)	40.0804	113.292	Developing	153	5	Yes
ERR3281025	Saudi Arabia	10.1016/j.envres.2019.108835	Groundwater Next to Urbanized Area with Aquifer Recharge	Metagenome	T-Cassette with DNAeasy (MoBio)	21.6085	39.0922	Developing	16	30	Yes
ERR3281026	Saudi Arabia	10.1016/j.envres.2019.108835	Groundwater Next to Urbanized Area with Aquifer Recharge	Metagenome	T-Cassette with DNAeasy (MoBio)	21.6085	39.0922	Developing	16	30	Yes
ERR3281027	Saudi Arabia	10.1016/j.envres.2019.108835	Groundwater Next to Urbanized Area with Aquifer Recharge	Metagenome	T-Cassette with DNAeasy (MoBio)	21.6085	39.0922	Developing	16	30	Yes
ERR3281030	Saudi Arabia	10.1016/j.envres.2019.108835	Groundwater Next to Urbanized Area with Aquifer Recharge	Metagenome	T-Cassette with DNAeasy (MoBio)	21.6085	39.0922	Developing	16	30	Yes
SRR12918151	USA	Unkown/Not currently Published	Groundwater from a coal bed in Montana (USA)	Metagenome	PowerMax Soil	45.4352	-106.392	Developed	7.09	5	Yes
SRR11844738	USA	Unkown/Not currently Published	Groundwater from a coal bed in Montana (USA)	Metagenome	Unkown	45.4352	-106.392	Developed	7.09	5	Yes
SRR8797413	China	10.1016/j.chemosphere.2019.125603	Arsenic Contaminated Groundwater China	Metagenome	Soil DNA kit 104 (E.Z.N.A Omega Bio-Tek)	40.0804	113.292	Developing	153	5	Yes
SRR3546451	Japan	10.1038/ismej.2017.39	Groundwater Honorobe Japan	Metagenome	Extrap Soil DNA Kit Plus ver. 2	45.0453	141.859	Developed	338.2	160	Yes
ERR3281021	Saudi Arabia	10.1016/j.envres.2019.108835	Groundwater Next to Urbanized Area with Aquifer Recharge	Metagenome	T-Cassette with DNAeasy (MoBio)	21.6085	39.0922	Developing	16	30	Yes
ERR3281031	Saudi Arabia	10.1016/j.envres.2019.108835	Groundwater Next to Urbanized Area with Aquifer Recharge	Metagenome	T-Cassette with DNAeasy (MoBio)	21.6085	39.0922	Developing	16	30	Yes
ERR3281041	Saudi Arabia	10.1016/j.envres.2019.108835	Groundwater Next to Urbanized Area with Aquifer Recharge	Metagenome	T-Cassette with DNAeasy (MoBio)	21.6085	39.0922	Developing	16	30	Yes
ERR3281024	Saudi Arabia	10.1016/j.envres.2019.108835	Groundwater Next to Urbanized Area with Aquifer Recharge	Metagenome	T-Cassette with DNAeasy (MoBio)	21.6085	39.0922	Developing	16	30	Yes
SRR8797411	China	10.1016/j.chemosphere.2019.125603	Arsenic Contaminated Groundwater China	Metagenome	Soil DNA kit 104 (E.Z.N.A Omega Bio-Tek)	40.0804	113.292	Developing	153	5	Yes
SRR12926096	USA	Unkown/Not currently Published	Groundwater from a coal bed in Montana (USA)	Metagenome	PowerMax Soil	45.4352	-106.392	Developed	7.09	5	Yes
SRR11844739	USA	Unkown/Not currently Published	Groundwater from a coal bed in Montana (USA)	Metagenome	Unkown	45.4352	-106.392	Developed	7.09	5	Yes
SRR9644741	China	10.1016/j.chemosphere.2019.125603	Arsenic Contaminated Groundwater China	Metagenome	Soil DNA kit 104 (E.Z.N.A Omega Bio-Tek)	40.0804	113.292	Developing	153	5	Yes
ERR3281029	Saudi Arabia	10.1016/j.envres.2019.108835	Groundwater Next to Urbanized Area with Aquifer Recharge	Metagenome	T-Cassette with DNAeasy (MoBio)	21.6085	39.0922	Developing	16	30	Yes
SRR11844737	USA	Unkown/Not currently Published	Groundwater from a coal bed in Montana (USA)	Metagenome	Unkown	45.4352	-106.392	Developed	7.09	5	Yes
SRR11844785	USA	Unkown/Not currently Published	Groundwater from a coal bed in Montana (USA)	Metagenome	Unkown	45.4352	-106.392	Developed	7.09	5	Yes
ERR3281028	Saudi Arabia	10.1016/j.envres.2019.108835	Groundwater Next to Urbanized Area with Aquifer Recharge	Metagenome	T-Cassette with DNAeasy (MoBio)	21.6085	39.0922	Developing	16	30	Yes
SRR3546449	Japan	10.1038/ismej.2017.39	Groundwater Honorobe Japan	Metagenome	Extrap Soil DNA Kit Plus ver. 2	45.0453	141.859	Developed	338.2	215	Yes
SRR10419845	Portugal	Not Found	Groundwater Borehole Next to Village	Metagenome	UltraClea Water DNA Isolation Kit	39.0805	-7.34436	Developed	111	10	Yes
SRR3546454	Japan	10.1038/ismej.2017.39	Groundwater Honorobe Japan	Metagenome	Extrap Soil DNA Kit Plus ver. 2	45.0453	141.859	Developed	338.2	185	Yes
SRR8512246	China	10.1021/acs.est.9b07143	Groundwater for Drinking Purposes	Metagenome	PowerMax Soil	34.76	113.746	Developing	153	5	Yes
SRR13662870	Finland	Unkown/Not currently Published	Unknown	Metagenome	Unkown	57.44	16.66	Developed	7.09	5	Yes
SRR8512245	China	10.1021/acs.est.9b07143	Groundwater for Drinking Purposes	Metagenome	PowerMax Soil	34.76	113.746	Developing	153	5	Yes
SRR11614988	Germany	Unkown/Not currently Published	Unknown	Metagenome	Unkown	50.4485	7.37535	Developed	1000	5	Yes
SRR3546457	Japan	10.1038/ismej.2017.39	Groundwater Honorobe Japan	Metagenome	Extrap Soil DNA Kit Plus ver. 2	45.0453	141.859	Developed	338.2	250	Yes
SRR8512247	China	10.1021/acs.est.9b07143	Groundwater for Drinking Purposes	Metagenome	PowerMax Soil	34.76	113.746	Developing	153	5	Yes
SRR8512248	China	10.1021/acs.est.9b07143	Groundwater for Drinking Purposes	Metagenome	PowerMax Soil	34.76	113.746	Developing	153	5	Yes
SRR3546456	Japan	10.1038/ismej.2017.39	Groundwater Honorobe Japan	Metagenome	Extrap Soil DNA Kit Plus ver. 2	45.0453	141.859	Developed	338.2	140	Yes
SRR11614986	Germany	Unkown/Not currently Published	Unknown	Metagenome	Unkown	50.4485	7.37535	Developed	1000	5	Yes
SRR2638363	USA	10.1038/s41564-017-0098-y	Crystal Gayser (cold gayser) water	Metagenome	PowerMax Soil	38.94	-110.13	Developed	153	40	Yes
SRR4388699	USA	10.1038/ncomms13219	Rifle Site Groundwater	Metagenome	PowerSoil	39.5369	107.783	Developed	55.47	5	Yes
SRR8512249	China	10.1021/acs.est.9b07143	Groundwater for Drinking Purposes	Metagenome	PowerMax Soil	34.76	113.746	Developing	153	5	Yes
SRR2638366	USA	10.1038/s41564-017-0098-y	Crystal Gayser (cold gayser) water	Metagenome	PowerMax Soil	38.94	-110.13	Developed	153	40	Yes
SRR2638365	USA	10.1038/s41564-017-0098-y	Crystal Gayser (cold gayser) water	Metagenome	PowerMax Soil	38.94	-110.13	Developed	153	40	Yes
SRR4389122	USA	10.1038/ncomms13219	Rifle Site Groundwater	Metagenome	PowerSoil	39.5369	107.783	Developed	55.47	5	Yes
SRR8512250	China	10.1021/acs.est.9b07143	Groundwater for Drinking Purposes	Metagenome	PowerMax Soil	34.76	113.746	Developing	153	5	Yes
SRR11600163	Germany	Unkown/Not currently Published	Unknown	Metagenome	Unkown	50.4485	7.37535	Developed	1000	5	Yes
SRR2638370	USA	10.1038/s41564-017-0098-y	Crystal Gayser (cold gayser) water	Metagenome	PowerMax Soil	38.94	-110.13	Developed	153	40	Yes
SRR11600161	Germany	Unkown/Not currently Published	Unknown	Metagenome	Unkown	50.4485	7.37535	Developed	1000	5	Yes
SRR6213885	USA	10.3389/fmicb.2017.00308	Subsurface biosphere microbial communities from McLaughlin Reserve	Metagenome	Phenol-Chloroform protocol	38.874	-122.439	Developed	251.3	40	Yes
SRR11600162	Germany	Unkown/Not currently Published	Unknown	Metagenome	Unkown	50.4485	7.37535	Developed	1000	5	Yes
SRR4389352	USA	10.1038/ncomms13219	Rifle Site Groundwater	Metagenome	PowerSoil	39.5369	107.783	Developed	55.47	5	Yes
SRR13662871	Finland	Unkown/Not currently Published	Unknown	Metagenome	Unkown	57.44	16.66	Developed	7.09	5	Yes
SRR2638367	USA	10.1038/s41564-017-0098-y	Crystal Gayser (cold gayser) water	Metagenome	PowerMax Soil	38.94	-110.13	Developed	153	40	Yes
SRR2638364	USA	10.1038/s41564-017-0098-y	Crystal Gayser (cold gayser) water	Metagenome	PowerMax Soil	38.94	-110.13	Developed	153	40	Yes
SRR8512251	China	10.1021/acs.est.9b07143	Groundwater for Drinking Purposes	Metagenome	PowerMax Soil	34.76	113.746	Developing	153	5	No
SRR2090168	USA	10.1038/ncomms13219	Rifle Site Groundwater	Metagenome	PowerSoil	39.5369	107.783	Developed	55.47	5	No
SRR2090165	USA	10.1038/ncomms13219	Rifle Site Groundwater	Metagenome	PowerSoil	39.5369	107.783	Developed	55.47	5	No
SRR6213089	USA	10.3389/fmicb.2017.00308	Subsurface biosphere microbial communities from McLaughlin Reserve	Metagenome	Phenol-Chloroform protocol	38.874	-122.439	Developed	251.3	40	No
SRR2638368	USA	10.1038/s41564-017-0098-y	Crystal Gayser (cold gayser) water	Metagenome	PowerMax Soil	38.94	-110.13	Developed	153	40	No
SRR2090166	USA	10.1038/ncomms13219	Rifle Site Groundwater	Metagenome	PowerSoil	39.5369	107.783	Developed	55.47	5	No
SRR2638369	USA	10.1038/s41564-017-0098-y	Crystal Gayser (cold gayser) water	Metagenome	PowerMax Soil	38.94	-110.13	Developed	153	40	No
ERR3281035	Saudi Arabia	10.1016/j.envres.2019.108835	Groundwater Next to Urbanized Area with Aquifer Recharge	Metagenome	T-Cassette with DNAeasy (MoBio)	21.6085	39.0922	Developing	16	30	No
SRR2090169	USA	10.1038/ncomms13219	Rifle Site Groundwater	Metagenome	PowerSoil	39.5369	107.783	Developed	55.47	5	No
SRR6213120	USA	10.3389/fmicb.2017.00308	Subsurface biosphere microbial communities from McLaughlin Reserve	Metagenome	Phenol-Chloroform protocol	38.874	-122.439	Developed	251.3	40	No
SRR6212576	USA	10.3389/fmicb.2017.00308	Subsurface biosphere microbial communities from McLaughlin Reserve	Metagenome	Phenol-Chloroform protocol	38.874	-122.439	Developed	251.3	40	No
SRR2090164	USA	10.1038/ncomms13219	Rifle Site Groundwater	Metagenome	PowerSoil	39.5369	107.783	Developed	55.47	5	No
SRR2090172	USA	10.1038/ncomms13219	Rifle Site Groundwater	Metagenome	PowerSoil	39.5369	107.783	Developed	55.47	5	No
SRR6209370	USA	10.3389/fmicb.2017.00308	Subsurface biosphere microbial communities from McLaughlin Reserve	Metagenome	Phenol-Chloroform protocol	38.874	-122.439	Developed	251.3	40	No
SRR6208705	USA	10.3389/fmicb.2017.00308	Subsurface biosphere microbial communities from McLaughlin Reserve	Metagenome	Phenol-Chloroform protocol	38.874	-122.439	Developed	251.3	40	No
SRR6211631	USA	10.3389/fmicb.2017.00308	Subsurface biosphere microbial communities from McLaughlin Reserve	Metagenome	Phenol-Chloroform protocol	38.874	-122.439	Developed	251.3	40	No
SRR2090174	USA	10.1038/ncomms13219	Rifle Site Groundwater	Metagenome	PowerSoil	39.5369	107.783	Developed	55.47	5	No
SRR2090173	USA	10.1038/ncomms13219	Rifle Site Groundwater	Metagenome	PowerSoil	39.5369	107.783	Developed	55.47	5	No
ERR4388079	Australia	10.1111/1758-2229.12868	Groundwater Next to Urbanized Area with Aquifer Recharge	Metagenome	MoBio Powersoil	-36.7861	145.541	Developed	1.7	1400	No
SRR2090171	USA	10.1038/ncomms13219	Rifle Site Groundwater	Metagenome	PowerSoil	39.5369	107.783	Developed	55.47	5	No
SRR2090167	USA	10.1038/ncomms13219	Rifle Site Groundwater	Metagenome	PowerSoil	39.5369	107.783	Developed	55.47	5	No
SRR2090175	USA	10.1038/ncomms13219	Rifle Site Groundwater	Metagenome	PowerSoil	39.5369	107.783	Developed	55.47	5	No
SRR11614987	Germany	Unkown/Not currently Published	Unknown	Metagenome	Unkown	50.4485	7.37535	Developed	1000	5	No
ERR4388080	Australia	10.1111/1758-2229.12868	Groundwater Next to Urbanized Area with Aquifer Recharge	Metagenome	MoBio Powersoil	-35.7861	146.541	Developed	1.7	1400	No
ERR3281036	Saudi Arabia	10.1016/j.envres.2019.108835	Groundwater Next to Urbanized Area with Aquifer Recharge	Metagenome	T-Cassette with DNAeasy (MoBio)	21.6085	39.0922	Developing	16	30	No
ERR4388077	Australia	10.1111/1758-2229.12868	Groundwater Next to Urbanized Area with Aquifer Recharge	Metagenome	MoBio Powersoil	-38.7861	143.541	Developed	1.7	1400	No
ERR4388078	Australia	10.1111/1758-2229.12868	Groundwater Next to Urbanized Area with Aquifer Recharge	Metagenome	MoBio Powersoil	-37.7861	144.541	Developed	1.7	1400	No
SRR8797412	China	10.1016/j.chemosphere.2019.125603	Arsenic Contaminated Groundwater China	Metagenome	Soil DNA kit 104 (E.Z.N.A Omega Bio-Tek)	40.0804	113.292	Developing	153	5	No
SRR8797414	China	10.1016/j.chemosphere.2019.125603	Arsenic Contaminated Groundwater China	Metagenome	Soil DNA kit 104 (E.Z.N.A Omega Bio-Tek)	40.0804	113.292	Developing	153	5	No
SRR9644740	China	10.1016/j.chemosphere.2019.125603	Arsenic Contaminated Groundwater China	Metagenome	Soil DNA kit 104 (E.Z.N.A Omega Bio-Tek)	40.0804	113.292	Developing	153	5	No
SRR9644742	China	10.1016/j.chemosphere.2019.125603	Arsenic Contaminated Groundwater China	Metagenome	Soil DNA kit 104 (E.Z.N.A Omega Bio-Tek)	40.0804	113.292	Developing	153	5	No
SRR12927484	USA	Unkown/Not currently Published	Groundwater from a coal bed in Montana (USA)	Metagenome	PowerMax Soil	45.4352	-106.392	Developed	7.09	5	No

### Sheet: TableS2
Gene	Resistance_Type	Mean ppm(ARG reads/SSU reads)	Prevalence (%Samples)
aac(2')	Aminoglycoside Resistance	2760.96	2.94118
aac(3)	Aminoglycoside Resistance	21890.4	17.6471
aac(6')	Aminoglycoside Resistance	15348.2	13.2353
aadA	Aminoglycoside Resistance	32617.4	23.5294
aadD	Aminoglycoside Resistance	2025.74	1.47059
ant(2'')	Aminoglycoside Resistance	7647.15	4.41176
ant(3'')	Aminoglycoside Resistance	36644.9	30.8824
ant(6)	Aminoglycoside Resistance	10364.8	8.82353
aph(2'')	Aminoglycoside Resistance	4230.69	2.94118
aph(3'')	Aminoglycoside Resistance	19919.8	16.1765
aph(3')	Aminoglycoside Resistance	98188.7	48.5294
aph(6)	Aminoglycoside Resistance	19708.4	13.2353
armA	Aminoglycoside Resistance	2137.71	1.47059
ampH	Beta-Lactam Resistance	9747.93	11.7647
blaACC	Beta-Lactam Resistance	1644.51	1.47059
blaCARB	Beta-Lactam Resistance	5406.15	4.41176
blaCTX-M	Beta-Lactam Resistance	1479.49	1.47059
blaFOX	Beta-Lactam Resistance	3134.06	2.94118
blaGES	Beta-Lactam Resistance	7706.87	7.35294
blaL	Beta-Lactam Resistance	1246.7	1.47059
blaNDM	Beta-Lactam Resistance	5637.49	4.41176
blaOXA	Beta-Lactam Resistance	98403	61.7647
blaPAO	Beta-Lactam Resistance	2657.17	2.94118
blaPER	Beta-Lactam Resistance	6828.59	5.88235
blaSGM	Beta-Lactam Resistance	22268.3	19.1176
blaTEM	Beta-Lactam Resistance	108042	60.2941
blaVEB	Beta-Lactam Resistance	1717.1	1.47059
blaZ	Beta-Lactam Resistance	8531.5	5.88235
cfxA	Beta-Lactam Resistance	4662	2.94118
cphA	Beta-Lactam Resistance	11600.7	11.7647
mecA	Beta-Lactam Resistance	2315.8	1.47059
mcr-5	Colistin Resistance	1271.12	1.47059
mcr-7	Colistin Resistance	1478.06	2.94118
fosA	Fosfomycin Resistance	3136.59	2.94118
fosB	Fosfomycin Resistance	1658.87	1.47059
fusB	Fusidic-Acid Resistance	3486.04	2.94118
dldHA	Glycopeptide Resistance	1580.5	1.47059
ere(A)	Macrolide Resistance	26192.8	14.7059
ere(D)	Macrolide Resistance	4160.43	2.94118
erm(36)	Macrolide Resistance	1479.49	1.47059
erm(B)	Macrolide Resistance	9308.18	8.82353
erm(C)	Macrolide Resistance	7876.48	5.88235
erm(F)	Macrolide Resistance	748.219	1.47059
erm(X)	Macrolide Resistance	5612.95	4.41176
EstDL136	Macrolide Resistance	10684.4	11.7647
lnu(A)	Macrolide Resistance	1717.1	1.47059
lnu(B)	Macrolide Resistance	1121.4	1.47059
lsa(C)	Macrolide Resistance	888.808	1.47059
lsa(E)	Macrolide Resistance	1506.4	1.47059
mdf(A)	Macrolide Resistance	13839.2	11.7647
mef(A)	Macrolide Resistance	13496.6	8.82353
mef(B)	Macrolide Resistance	888.808	1.47059
msr(A)	Macrolide Resistance	9321.17	5.88235
msr(C)	Macrolide Resistance	6296.15	2.94118
msr(D)	Macrolide Resistance	19851.1	13.2353
msr(E)	Macrolide Resistance	37207.6	25
qnrD	Macrolide Resistance	3138.38	2.94118
qnrS	Macrolide Resistance	2344.81	1.47059
vga(A)	Macrolide Resistance	3294.46	2.94118
cfr	Oxazolidinone/Phenicol Resistance	1096.87	1.47059
cfr(C)	Phenicol Resistance	1096.87	1.47059
ARR-2	Rifamycin Resistance	1117.12	1.47059
ARR-3	Rifamycin Resistance	1501.71	1.47059
ARR-6	Rifamycin Resistance	888.808	1.47059
sul1	Sulfonamide Resistance	85953.8	54.4118
sul2	Sulfonamide Resistance	66855.8	33.8235
sul4	Sulfonamide Resistance	1096.87	1.47059
tet(A)	Tetracycline Resistance	17453.9	13.2353
tet(C)	Tetracycline Resistance	21296.5	20.5882
tet(D)	Tetracycline Resistance	1096.87	1.47059
tet(G)	Tetracycline Resistance	28053.8	14.7059
tet(H)	Tetracycline Resistance	1032.54	1.47059
tet(K)	Tetracycline Resistance	7998.21	5.88235
tet(L)	Tetracycline Resistance	3519.48	2.94118
tet(O)	Tetracycline Resistance	5152.71	5.88235
tet(O/32/O)	Tetracycline Resistance	3064.54	4.41176
tet(O/W/O)	Tetracycline Resistance	1054.33	1.47059
tet(Q)	Tetracycline Resistance	3758.94	2.94118
tet(S)	Tetracycline Resistance	8391.56	7.35294
tet(S/M)	Tetracycline Resistance	2557.86	2.94118
tet(W)	Tetracycline Resistance	888.808	1.47059
tet(X)	Tetracycline Resistance	5730.08	4.41176
tetB(46)	Tetracycline Resistance	4226.16	2.94118
dfrA	Trimetophorim Resistance	26868.2	11.7647
dfrB	Trimetophorim Resistance	15479.3	13.2353

### Sheet: TableS3
Factor	R2	p-value
Depth	0.013	0.3
Population Density per km	0.05	0.02

### Sheet: TableS4
Factor	α Model coefficient: Fungi	p-value: Fungi	α Model coefficient: Actinobacteria	p-value: Actinobacteria
Aminoglycoside Resistance	0.03472.	0. 564	0.12	0.0366
Beta-Lactam Resistance	0.2237	0. 044	0.131	0.222
Macrolide Resistance	0.12	0.25	0.004	0.97
Sulfonamide Resistance	0.027	0.75	0.061	0.45
Tetracycline Resistance	0.12	0.3	-0.027	0.81
Trimetophorim Resistance	0.06	0.64	-0.1	0.41
aph(3’)	0.01653	0.74	0.087	0.229
aph(3’’)	0.029	0.6	0.22	0.0045
aadA	0.15.	0.048	0.3	0.00597
blaTEM	0.22	0.02	0.29	0.027
blaOXA	0.13	0.26	0.07	0.65
msr(E)	0.024.	0.785	-0.012	0.923
sul1	-0.06	0.543	-0.09	0.431
sul2	-0.09	0.491	0.09	0.915
tet(C)	0.004	0.948	0.076	0.349
